# The ‘false transience’ hypothesis: Do we need to reconsider the seed persistence classifications of soil seed bank studies?

**DOI:** 10.64898/2026.10.16.759570

**Authors:** Judit Sonkoly, Viktória Törő-Szijgyártó, Eszter Ruprecht, Katalin Tóth, Gergely Kovacsics-Vári, Szilvia Madar, Edina Tóth, Péter Török

## Abstract

**Background and Aims:** Seed bank persistence data is typically indirect, inferred from the presence and distribution of seeds in the soil. However, this approach frequently underestimates seed longevity, because dormant and low-abundance seeds can remain undetected. Here, we introduce and test the ’false transience’ hypothesis which proposes that a subset of species classified as having transient seeds based on soil seed bank (SSB) studies actually possess the capacity for long-term persistence. Their perceived transience stems from methodological limitations and ecological filters, rather than physiological constraints. We also aimed to assess how the seed mass and seed production of ‘false transient’ species compare to the full range of tested species.

**Methods:** We focused on species considered to have transient seeds based on SSB studies. We conducted a germination experiment with 103 species using dry-stored seeds aged 10-29 years. We then assessed how the seed mass and seed number of germinating species relate to the full range of tested species.

**Key Results:** From the 103 tested species, eight species (∼8%) germinated. The majority of species germinating after >10 years had large seeds and low seed numbers compared to the full range of species, and all germinating species had seed numbers below the median of the tested species.

**Conclusions:** Our results provide partial support for the proposed ‘false transience’ hypothesis, showing that nearly 10% of supposedly transient species can persist after more than a decade of *ex situ* storage. Our results also suggest that ’false transients’ are frequently large-seeded with low seed production, therefore being more likely to be missed in SSB studies and erroneously classified as transient. We can conclude that relying solely on field SSB data to infer seed persistence can be misleading, suggesting that the widely observed negative relationship between seed size and persistence may also require reconsideration.
