## Supplementary material for "The ‘false transience’ hypothesis: Do we need to reconsider the seed persistence classifications of soil seed bank studies?": Detailed information about the species included in the germination experiments, pre-germination treatments, and germination outcomes.

### Sheet: Appendix
Species (POWO)	Year of seed collection	Seed age at experiment	Collection site	Family	Dormancy type (Baskin & Baskin 2000)	Germination %	SBPI (LEDA)	TSM (g, PADAPT)	Seed number (LEDA mean)	Germination trial I	Germination trial II	Germination trial III	Literature used for determining pre-germination treatment	Reference
Achillea millefolium L.	2008	16	Hajdúsámson (HU)	Asteraceae	ND	0	0.100358	0.058	2395.11	without treatment	-	-	-
Achillea ptarmica L.	2008	16	Aggtelek (HU)	Asteraceae	-	0	0.0196078	0.198	825.167	without treatment	wet cold stratification	dry cold stratification	-
Allium ursinum L.	2009	15	Pécs (HU)	Alliaceae	MPD	0	0	5.822	151.667	-	wet cold stratification	-	Ernst 1979	Ernst, W. H. O. (1979). Population biology of Allium ursinum in northern Germany. The Journal of Ecology, 347-362.
Alopecurus pratensis L.	2008	16	Egyek (HU)	Poaceae	-	0	0.084507	0.77	414	without treatment	wet cold stratification	dry cold stratification	-
Anemone nemorosa L.	2011	13	Cserépfalu (HU)	Ranunculaceae	MPD	0	0.0227273	2.714	20.1917	-	wet cold stratification	dry cold stratification	Ali et al. 2007	Ali, N., Probert, R., Hay, F., Davies, H., & Stuppy, W. (2007). Post-dispersal embryo growth and acquisition of desiccation tolerance in Anemone nemorosa L. seeds. Seed Science Research, 17(3), 155-163.
Anthriscus sylvestris (L.) Hoffm.	2008	16	Körmend (HU)	Apiaceae	MPD	0	0.116883	2.949	9691.48	-	wet cold stratification	dry cold stratification	Baskin et al. 2000	Baskin, C. C., Milberg, P., Andersson, L., & Baskin, J. M. (2000). Deep complex morphophysiological dormancy in seeds of Anthriscus sylvestris (Apiaceae). Flora, 195(3), 245-251.
Arrhenatherum elatius (L.) P.Beauv. ex J.Presl & C.Presl	2008	16	Gyula (HU)	Poaceae	-	0	0.0601504	2.784	NA	without treatment	wet cold stratification	dry cold stratification	-
Artemisia campestris L.	2010	14	Bócsa (HU)	Asteraceae	PD	0	0.166667	0.222	24768	without treatment	-	-	-
Artemisia santonicum L.	2010	14	Sándorfalva (HU)	Asteraceae	-	0	NA (PADAPT SBPI=0)	0.083	NA	without treatment	wet cold stratification	dry cold stratification	-
Arum maculatum L.	2010	14	Körmend (HU)	Araceae	MPD	0	0	37.505	29.4	-	wet cold stratification	dry cold stratification	Pritchard et al. 1993	Pritchard, H. W., Wood, J. A., & Manger, K. R. (1993). Influence of temperature on seed germination and the nutritional requirements for embryo growth in Arum maculatum L. New phytologist, 123(4), 801-809.
Aster amellus L.	2010	14	Petreștii de Jos (RO)	Asteraceae	PD	0	0	0.776	NA	without treatment	-	-	-
Bassia laniflora (S.G.Gmel.) A.J.Scott	2010	14	Bócsa (HU)	Chenopodiaceae	-	0	NA (PADAPT SBPI=0)	1.069	NA	without treatment	-	-	-
Bothriochloa ischaemum (L.) Keng	2008	16	Egyek (HU)	Poaceae	-	0	NA (PADAPT SBPI=0)	0.607	NA	without treatment	-	-	Baskin & Baskin 1998 (data on congeneric species)	Baskin, C. C. & Baskin, J. M. (1998). Population biology of grasses. Cambridge University Press
Brachypodium pinnatum (L.) P. Beauv.	2010	14	Regéc (HU)	Poaceae	PD	0	0.0408163	3.628	NA	without treatment	wet cold stratification	dry cold stratification	Baskin & Baskin 1998	Baskin, C. C. & Baskin, J. M. (1998). Population biology of grasses. Cambridge University Press
Brachypodium sylvaticum (Huds.) P. Beauv.	2009	15	Debrecen (HU)	Poaceae	PD	0	0.142857	2.173	64	without treatment	wet cold stratification	dry cold stratification	Baskin & Baskin 1998	Baskin, C. C. & Baskin, J. M. (1998). Population biology of grasses. Cambridge University Press
Briza media L.	2009	15	Szilvásvárad (HU)	Poaceae	ND	0	0.0229885	0.389	3743.5	without treatment	wet cold stratification	-	-
Bromus erectus Huds.	2011	13	Magyarpolány (HU)	Poaceae	-	0	0.0952381	5.594	NA	without treatment	wet cold stratification	dry cold stratification	-
Bromus hordeaceus L.	2008	16	Rohod (HU)	Poaceae	PD	0	0.12766	2.839	NA	without treatment	-	-	-
Bromus sterilis L.	2008	16	Rohod (HU)	Poaceae	-	0	0	7.233	NA	without treatment	-	-	Baskin & Baskin 1998	Baskin, C. C. & Baskin, J. M. (1998). Population biology of grasses. Cambridge University Press
Calamagrostis arundinacea (L.) Roth	2010	14	Eger (HU)	Poaceae	PD	0	0.157895	0.213	6144.75	without treatment	wet cold stratification	dry cold stratification	-
Caltha palustris L.	2012	12	Miskolc (HU)	Helleboraceae	MPD	0	0.114286	1.013	1038.57	without treatment	wet cold stratification	dry cold stratification	Werpachowski 1989	Werpachowski, C. (1989). Reproductive strategies of Caltha palustris L. under various living conditions. Acta Societatis Botanicorum Poloniae, 58(3), 423-437.
Carex caryophyllea Latourr.	2010	14	Dunakeszi (HU)	Cyperaceae	PD	0	0.190476	0.589	23.5	without treatment	-	-	-
Carex montana L.	2010	14	Štefanová (SK)	Cyperaceae	-	0	0.0909091	0.722	NA	without treatment	wet cold stratification	-	-
Circaea lutetiana L.	2006	18	Körmend (HU)	Onagraceae	PD	0	0	1.442	55.5	-	wet cold stratification	dry cold stratification	White et al. 2008	White, A. L., Boutin, C., Dalton, R. L., Henkelman, B., & Carpenter, D. (2009). Germination requirements for 29 terrestrial and wetland wild plant species appropriate for phytotoxicity testing. Pest Management Science: formerly Pesticide Science, 65(1), 19-26.
Crataegus monogyna Jacq.	2010	14	Debrecen (HU)	Rosaceae	PD	0	0.0273973	90.084	NA	-	wet cold stratification	dry cold stratification	based on presumed dormancy type
Crepis foetida subsp. rhoeadifolia (M.Bieb.) Čelak.	2005	19	Nyírcsászári (HU)	Asteraceae	-	0	NA (PADAPT SBPI=0)	0.292	NA	without treatment	-	-	-
Crepis tectorum L.	2008	16	Hajdúbagos (HU)	Asteraceae	ND	0	0.142857	0.258	1449	without treatment	-	-	-
Cruciata laevipes Opiz	2010	14	Cserépfalu (HU)	Rubiaceae	-	0	0	2.505	NA	without treatment	wet cold stratification	dry cold stratification	-
Cynoglossum officinale L.	2008	16	Debrecen (HU)	Boraginaceae	PD	0	0.111111	27.177	1212.5	-	wet cold stratification	dry cold stratification	Stabell et al. 1998	Stabell, E., Upadhyaya, M. K., & Ellis, B. E. (1998). Role of seed coat in regulation of seed dormancy in houndstongue (Cynoglossum officinale). Weed Science, 46(3), 344-350.
Cynosurus cristatus L.	2010	14	Szőce (HU)	Poaceae	-	30	0.0104167	0.52	NA	without treatment	-	-	-
Dactylis glomerata L.	2004	20	Felsőtárkány (HU)	Poaceae	PD	0	0.153846	0.346	295	without treatment	-	-	Baskin & Baskin 1998	Baskin, C. C. & Baskin, J. M. (1998). Population biology of grasses. Cambridge University Press
Erigeron acris L.	2005	19	Tard (HU)	Asteraceae	-	0	0	0.1	2147	without treatment	-	-	-
Eriophorum angustifolium Honck.	2010	14	Nové Mesto nad Váhom (SK)	Cyperaceae	-	0	0.08	0.356	NA	-	wet cold stratification	dry cold stratification	based on presumed dormancy type
Eryngium campestre L.	2008	16	Derecske (HU)	Apiaceae	-	0	0	1.464	NA	without treatment	-	-	Jesske & Brandes 2012	Jesske, T., & Brandes, D. (2012). Untersuchungen zur Keimung von Eryngium campestre L. Institut für Pflanzenbiologie.
Euonymus verrucosus Scop.	1995	29	Sopron (HU)	Celastraceae	PD	0	0	29.3765	NA	-	wet cold stratification	dry cold stratification	Khudonogova et al. 2019	Khudonogova, E., Zatsepina, O., Polovinkina, S., Rachenko, M., & Tyapaeva, M. (2019, August). Seed germination of woody and shrubby introduced species. In IOP Conference Series: Earth and Environmental Science (Vol. 316, No. 1, p. 012021). IOP Publishing.
Falcaria vulgaris Bernh.	2004	20	Hajdúhadház (HU)	Apiaceae	MPD	0	0	0.587	2000	without treatment	-	-	Kormann 2011	Korman, B. L. (2011). Biology and ecology of sickleweed (Falcaria vulgaris) in the Fort Pierre National Grassland of South Dakota. Brookings, SD: South Dakota State University. p. 79. Thesis.
Festuca ovina L.	2010	14	Füzér (HU)	Poaceae	PD	0	0.097561	0.89	847	-	wet cold stratification	dry cold stratification	-
Festuca pseudodalmatica Krajina	2009	15	Füzér (HU)	Poaceae	-	0	NA (PADAPT SBPI=0)	0.248	NA	without treatment	-	-	-
Festuca rubra L.	2009	15	Kiskőrös (HU)	Poaceae	PD	0	0.136519	1.153	465	without treatment	-	-	-
Festuca valesiaca Schleich. ex Gaudin	2012	12	Tarcal (HU)	Poaceae	-	0	NA (PADAPT SBPI=0)	0.426	NA	without treatment	wet cold stratification	dry cold stratification	-
Filipendula ulmaria (L.) Maxim.	2007	17	Boga (RO)	Rosaceae	PD	0	0.0866142	0.47	7282.78	-	wet cold stratification	dry cold stratification	Maas 1989	Maas, D. (1989). Germination characteristics of some plant species from calcareous fens in southern Germany and their implications for the seed bank. Ecography, 12(4), 337-344.
Filipendula vulgaris Moench	2005	19	Regéc (HU)	Rosaceae	-	0	0	0.8815	324.433	without treatment	wet cold stratification	dry cold stratification	Wagner et al. 2011	Wagner, M., Pywell, R. F., Knopp, T., Bullock, J. M., & Heard, M. S. (2011). The germination niches of grassland species targeted for restoration: effects of seed pre-treatments. Seed Science Research, 21(2), 117-131.
Fraxinus excelsior L.	2010	14	Bélapátfalva (HU)	Oleaceae	MPD	0	0.0238095	96.08	50000	-	wet cold stratification	dry cold stratification	Wardle 1961	Wardle, P. (1961). Fraxinus excelsior L. Journal of ecology, 49(3), 739-751.
Galatella linosyris (L.) Rchb. f.	2004	20	Felsőtárkány (HU)	Asteraceae	-	0	0	0.999	NA	without treatment	-	-	-
Galium aparine L.	2005	19	Bogács (HU)	Rubiaceae	PD	0	0.157895	7.096	443.5	without treatment	-	-	-
Galium odoratum (L.) Scop.	2008	16	Mályinka (HU)	Rubiaceae	-	0	0.105263	7.964	12.8333	without treatment	wet cold stratification	dry cold stratification	-
Gladiolus imbricatus L.	2012	12	Hencida (HU)	Iridaceae	-	0	NA (PADAPT SBPI=0)	2.277	NA	-	wet cold stratification	-	Amişculesei et al. 2022	AMIŞCULESEI, P., Apostol, M., Munteanu, N., & Draghia, L. (2022). The effect of temperature and stratification times on seeds germination of some Gladiolus species. Scientific Papers. Series B. Horticulture, 66(1).
Heracleum sphondylium L.	2008	16	Baj (HU)	Apiaceae	-	0	0.0434783	2.541	5075	-	wet cold stratification	dry cold stratification	Sheppard 1991	Sheppard, A. W. (1991). Heracleum sphondylium L. Journal of Ecology, 79(1), 235-258.
Holcus mollis L.	2010	14	Szőce (HU)	Poaceae	-	10	0.0333333	0.299	424.375	without treatment	-	-	-
Hordeum marinum subsp. gussoneanum (Parl.) Thell.	2009	15	Balmazújváros (HU)	Poaceae	PD	0	NA (PADAPT SBPI=0)	3.802	NA	without treatment	-	-	Baskin & Baskin 1998 (data on congeneric species)	Baskin, C. C. & Baskin, J. M. (1998). Population biology of grasses. Cambridge University Press
Iris pseudacorus L.	2005	19	Debrecen (HU)	Iridaceae	MPD	0	0	56.14	NA	without treatment	-	-	Gillard et al. 2022	Gillard, M. B., Castillo, J. M., Mesgaran, M. B., Futrell, C. J., & Grewell, B. J. (2022). Germination niche breadth of invasive Iris pseudacorus (L.) suggests continued recruitment from seeds with global warming. American Journal of Botany, 109(7), 1108-1119.
Knautia arvensis (L.) Coult.	2012	12	Debrecen (HU)	Dipsacaceae	PD	0	0.0508475	3.137	897.378	-	wet cold stratification	dry cold stratification	Varga et al. 2022	Varga, S., Soulsbury, C. D., & John, E. A. (2022). Biological flora of Britain and Ireland: Knautia arvensis. Journal of Ecology, 110(8), 1970-1992.
Lathyrus pratensis L.	2008	16	Körmend (HU)	Fabaceae	PY	0	0.0491803	12.579	124	mechanical scarification	-	-	based on dormancy type
Lepidium ruderale L.	2006	18	Hajdúszoboszló (HU)	Brassicaceae	PD	0	0	0.226	1198.33	without treatment	-	-	Kiss et al. 2018	Kiss, R., Sonkoly, J., Török, P., Tóthmérész, B., Deák, B., Tóth, K., ... & Valkó, O. (2018). Germination capacity of 75 herbaceous species of the Pannonian flora and implications for restoration. Acta Botanica Hungarica, 60(3-4), 357-368.
Ligustrum vulgare L.	2007	17	Kecskemét (HU)	Oleaceae	PD	0	0.04	26.5855	NA	-	wet cold stratification	-	based on dormancy type
Lolium giganteum (L.) Darbysh.	2011	13	Bükkzsérc (HU)	Poaceae	PD	0	0.0769231	2.486	NA	-	wet cold stratification	dry cold stratification	Chorlton 1997	Chorlton, K. H., Marshall, A. H., & Thomas, I. D. (1997). Germination requirements and dormancy in Festuca gigantea (L.) Vill. populations. In Basic and Applied Aspects of Seed Biology: Proceedings of the Fifth International Workshop on Seeds, Reading, 1995 (pp. 279-287). Dordrecht: Springer Netherlands.
Lolium perenne L.	2009	15	Gyula(HU)	Poaceae	-	0	0.189944	1.448	NA	without treatment	-	-	-
Lolium pratense (Huds.) Darbysh.	2008	16	Gyula (HU)	Poaceae	-	0	0.0638298	2.622	NA	without treatment	wet cold stratification	dry cold stratification	Amen 1966	Amen, R. D. (1966). The extent and role of seed dormancy in alpine plants. The quarterly review of biology, 41(3), 271-281.
Lycopus europaeus L.	2004	20	Vassurány (HU)	Lamiaceae	-	0	0.1875	2.111	2078	without treatment	wet cold stratification	dry cold stratification	Thompson 1974	Thompson, P. A. (1974). Effects of fluctuating temperatures on germination. Journal of Experimental Botany, 25(1), 164-175.
Malus sylvestris (L.) Mill.	1997	27	Körmend (HU)	Rosaceae	PD	0	0	24.758	1750	-	wet cold stratification	dry cold stratification	based on dormancy type
Melica uniflora Retz.	2010	14	Cserépfalu (HU)	Poaceae	-	0	0	3.273	14	without treatment	wet cold stratification	-	Baskin & Baskin 1998 (data on congeneric species)	Baskin, C. C. & Baskin, J. M. (1998). Population biology of grasses. Cambridge University Press
Mentha pulegium L.	2008	16	Balmazújváros (HU)	Lamiaceae	-	0	0	0.075	NA	-	wet cold stratification	dry cold stratification	Fraissé et al. 1997	Fraissé, T., Muller, E., & Décamps, O. (1997). Evaluation of spontaneous species for the revegetation of reservoir margins. Ambio, 375-381.
Menyanthes trifoliata L.	2014	10	Lampojänkka (FI)	Menyanthaceae	MPD	0	0	2.666	48.45	-	seed coat removal	seed coat removal + dry cold stratification	Hewett 1964	Hewett, D. G. (1964). Menyanthes trifoliata L. Journal of Ecology, 52(3), 723-735.
Mercurialis perennis L.	2009	15	Pécs (HU)	Euphorbiaceae	MPD	0	0	5.76	105.833	without treatment	wet cold stratification	-	Vandelook et al. 2019	Vandelook, F., Van de Vyver, A., & Carta, A. (2019). Three phylogenetically distant shade-tolerant temperate forest herbs have similar seed germination syndromes. Folia Geobotanica, 54(1), 73-84.
Nuphar lutea (L.) Sm.	2013	11	Hortobágy (HU)	Nymphaeaceae	PD	0	0	29.406	NA	-	wet cold stratification	dry cold stratification	Smits et al. 1990	Smits, A. J., VAN AVESAATH, P. H., & VAN DER VELDE, G. E. R. A. R. D. (1990). Germination requirements and seed banks of some nymphaeid macrophytes: Nymphaea alba L., Nuphar lutea (L.) Sm. and Nymphoides peltata (Gmel.) O. Kuntze. Freshwater Biology, 24(2), 315-326.
Peucedanum oreoselinum (L.) Moench	2004	20	Őrimagyarósd (HU)	Apiaceae	-	0	0	4.405	486	-	wet cold stratification	dry cold stratification	Kołodziejek 2017	Kołodziejek, J. (2017). Effect of seed position and soil nutrients on seed mass, germination and seedling growth in Peucedanum oreoselinum (Apiaceae). Scientific Reports, 7(1), 1959.
Phragmites australis (Cav.) Trin. ex Steud.	2010	14	Derecske (HU)	Poaceae	PD	0	0.0151515	0.038	1680	without treatment	wet cold stratification	-	Baskin & Baskin 1998	Baskin, C. C. & Baskin, J. M. (1998). Population biology of grasses. Cambridge University Press
Pimpinella saxifraga L.	2004	20	Körmend (HU)	Apiaceae	-	0	0.0128205	0.665	2264.75	-	wet cold stratification	dry cold stratification	Wagner et al. 2011	Wagner, M., Pywell, R. F., Knopp, T., Bullock, J. M., & Heard, M. S. (2011). The germination niches of grassland species targeted for restoration: effects of seed pre-treatments. Seed Science Research, 21(2), 117-131.
Plantago tenuiflora Waldst. & Kit.	2008	16	Nagyhegyes (HU)	Plantaginaceae	-	0	NA (PADAPT SBPI=0)	0.122	NA	without treatment	-	-	-
Primula veris L.	2006	18	Mályinka (HU)	Primulaceae	PD	0	0.0487805	0.999	255.5	-	wet cold stratification	dry cold stratification	Brys & Jacquemyn 2009	Brys, R., & Jacquemyn, H. (2009). Biological flora of the British Isles: Primula veris L. Journal of Ecology, 97(3), 581-600.
Puccinellia distans (Jacq.) Parl.	2008	16	Földes (HU)	Poaceae	PD	0	NA (PADAPT SBPI=0)	0.14	NA	without treatment	wet cold stratification	dry cold stratification	Kiss et al. 2018	Kiss, R., Sonkoly, J., Török, P., Tóthmérész, B., Deák, B., Tóth, K., ... & Valkó, O. (2018). Germination capacity of 75 herbaceous species of the Pannonian flora and implications for restoration. Acta Botanica Hungarica, 60(3-4), 357-368.
Pulmonaria mollis J.F.Wolff ex Hornem.	2011	13	Cserépfalu (HU)	Boraginaceae	-	0	NA (PADAPT SBPI=0)	6.09	NA	without treatment	wet cold stratification	dry cold stratification	-
Rabelera holostea (L.) M.T.Sharples & E.A.Tripp	2010	14	Cserépfalu (HU)	Caryophyllaceae	-	25	0.0952381	3.034	19	without treatment	-	-	Vandelook et al. 2008	Vandelook, F., Van de Moer, D., & Van Assche, J. A. (2008). Environmental signals for seed germination reflect habitat adaptations in four temperate Caryophyllaceae. Functional Ecology, 22(3), 470-478.
Ranunculus ficaria L.	2011	13	Cserépfalu (HU)	Ranunculaceae	MPD	0	0	1.954	55.1667	without treatment	wet cold stratification	dry cold stratification	-
Rhamnus cathartica L.	2010	14	Nagyvisnyó (HU)	Rhamnaceae	PD	0	0	20.249	NA	without treatment	wet cold stratification	dry cold stratification	Tylkowski 2007	Tylkowski, T. (2007). Seed storage, germination and seedling emergence in Rhamnus catharticus. Dendrobiology, 58, 67-72.
Salix cinerea L.	2011	13	Sajókaza (HU)	Salicaceae	-	0	0	0.129	7434009	without treatment	-	-	Hopley & Young 2015	Hopley, T., & Young, A. G. (2015). Knowledge of the reproductive ecology of the invasive Salix cinerea, in its invaded range, assists in more targeted management strategies. Australian Journal of Botany, 63(6), 477-483.
Salix euxina I.V.Belyaeva	2011	13	Cserépfalu (HU)	Salicaceae	-	0	0	0.122	NA	without treatment	-	-	-
Salix purpurea L.	2011	13	Sajókaza (HU)	Salicaceae	ND	0	0	0.05	21996	without treatment	-	-	-
Salvia nemorosa L.	2009	15	Karcag (HU)	Lamiaceae	PD	0	NA (PADAPT SBPI=0)	0.867	NA	without treatment	-	-	Kiss et al. 2018	Kiss, R., Sonkoly, J., Török, P., Tóthmérész, B., Deák, B., Tóth, K., ... & Valkó, O. (2018). Germination capacity of 75 herbaceous species of the Pannonian flora and implications for restoration. Acta Botanica Hungarica, 60(3-4), 357-368.
Sanguisorba officinalis L.	2008	16	Aggtelek (HU)	Rosaceae	PD	0	0	2.183	5150	without treatment	-	-	Jensen 2004	Jensen, K. (2004). Dormancy patterns, germination ecology, and seed-bank types of twenty temperate fen grassland species. Wetlands, 24(1), 152-166.
Schoenoplectus lacustris (L.) Palla	2010	14	Balmazújváros (HU)	Cyperaceae	-	0	0	2.315	NA	-	bleach + wet cold stratification	bleach + dry cold stratification	Rosbakh et al. 2019	Rosbakh, S., Hülsmann, L., Weinberger, I., Bleicher, M., & Poschlod, P. (2019). Bleaching and cold stratification can break dormancy and improve seed germination in Cyperaceae. Aquatic Botany, 158, 103128.
Scorzonera cana (C.A.Mey.) Hoffm.	2010	14	Hajdúszoboszló (HU)	Asteraceae	-	0	NA (PADAPT SBPI=0)	3.3055	NA	without treatment	-	-	Fekete et al. 2022	Fekete, R., Bak, H., Vincze, O., Süveges, K., & Molnár, V. A. (2022). Road traffic and landscape characteristics predict the occurrence of native halophytes on roadside verges. Scientific reports, 12(1), 1298.
Serratula tinctoria L.	2006	18	Füzérkajata (HU)	Asteraceae	PD	0	0	0.51	400	-	wet cold stratification	dry cold stratification	Jefferson & Walker 2017	Jefferson, R. G., & Walker, K. J. (2017). Biological flora of the British Isles: Serratula tinctoria. Journal of Ecology, 105(5), 1438-1458.
Silene coronaria (L.) Clairv.	2005	19	Bogács (HU)	Caryophyllaceae	-	0	0	0.44	NA	without treatment	-	-	-
Solidago virgaurea L.	2006	18	Regéc (HU)	Asteraceae	ND	0	0.115385	0.487	3187.72	without treatment	-	-	-
Sorbus aucuparia L.	1995	29	Körmend (HU)	Rosaceae	PD	0	0.0243902	2.8115	24750	-	wet cold stratification	dry cold stratification	based on dormancy type
Sparganium erectum L.	2009	15	Derecske (HU)	Sparganiaceae	-	0	0	22.795	NA	-	wet cold stratification	dry cold stratification	Kim et al. 2017	Kim, S. H., Nam, J. M., & Kim, J. G. (2017). Establishment strategy of a rare wetland species Sparganium erectum in Korea. Journal of Ecology and Environment, 41(1), 27.
Succisa pratensis Moench	2008	16	Aggtelek (HU)	Dipsacaceae	PD	0	0.127273	1.742	656.25	-	wet cold stratification	dry cold stratification	Maas 1989	Maas, D. (1989). Germination characteristics of some plant species from calcareous fens in southern Germany and their implications for the seed bank. Ecography, 12(4), 337-344.
Symphytum tuberosum L.	2010	14	Cserépfalu (HU)	Boraginaceae	-	0	0	6.478	NA	-	wet cold stratification	-	-
Takhtajaniantha austriaca (Willd.) Zaika, Sukhor. & N.Kilian	2010	14	Lúka (SK)	Asteraceae	-	0	NA (PADAPT SBPI=0)	4.229	NA	without treatment	-	-	-
Tanacetum vulgare L.	2009	15	Mád (HU)	Asteraceae	PD	0	0.16	0.127	6686	without treatment	-	-	Kleijn 2003	Kleijn, D. (2003). Can establishment characteristics explain the poor colonization success of late successional grassland species on ex‐arable land?. Restoration ecology, 11(2), 131-138.
Thinopyrum intermedium (Host) Barkworth & D.R.Dewey	2010	14	Tokaj (HU)	Poaceae	-	0	0	6.285	NA	without treatment	-	-	Baskin & Baskin 1998 (data on congeneric species)	Baskin, C. C. & Baskin, J. M. (1998). Population biology of grasses. Cambridge University Press
Thymus glabrescens Willd.	2008	16	Zsadány (HU)	Lamiaceae	-	0	NA (PADAPT SBPI=0)	0.083	NA	without treatment	wet cold stratification	dry cold stratification	Kiss et al. 2018	Kiss, R., Sonkoly, J., Török, P., Tóthmérész, B., Deák, B., Tóth, K., ... & Valkó, O. (2018). Germination capacity of 75 herbaceous species of the Pannonian flora and implications for restoration. Acta Botanica Hungarica, 60(3-4), 357-368.
Trichogalium boreale (L.) Fourr.	2005	19	Bogács (HU)	Rubiaceae	PD	0	0	0.803	86.1667	-	wet cold stratification	dry cold stratification	based on dormancy type
Trifolium medium L.	2013	11	Gönc (HU)	Fabaceae	-	90	0	1.842	70	mechanical scarification	-	-	based on presumed dormancy type
Tussilago farfara L.	2011	13	Parádsasvár (HU)	Asteraceae	ND	0	0.0327869	0.301	3500	without treatment	wet cold stratification	dry cold stratification	-
Vaccinium vitis-idaea L.	2010	14	Kemiő (FI)	Ericaceae	PD	0	0.0163934	0.233	56.76	-	wet cold stratification	dry cold stratification	Ritchie 1955	Ritchie, J. C. (1955). Vaccinium vitis-idaea L. Journal of Ecology, 43(2), 701-708.
Valeriana officinalis L.	2011	13	Călinești-Oaș (RO)	Valerianaceae	-	0	0	0.617	398	without treatment	wet cold stratification	dry cold stratification	Dagite & Morkunas 1968	Dagite, S. J., & Morkunas, A. V. (1968). Some biological characteristics of Valeriana officinalis. Trudy Akademii Nauk Litovskoi SSR, 1968, Vol. B; 2, No. 46, 69-75 pp.
Viburnum opulus L.	2010	14	Stana (RO)	Caprifoliaceae	MPD	0	0	33.173	3640	-	wet cold stratification	dry cold stratification	Khudonogova et al. 2019	Khudonogova, E., Zatsepina, O., Polovinkina, S., Rachenko, M., & Tyapaeva, M. (2019, August). Seed germination of woody and shrubby introduced species. In IOP Conference Series: Earth and Environmental Science (Vol. 316, No. 1, p. 012021). IOP Publishing.
Vicia cracca L.	2005	19	Eger (HU)	Fabaceae	PY	40	0.04329	12.759	154.25	mechanical scarification	-	-	based on dormancy type
Vicia sativa subsp. nigra Ehrh.	2008	16	Derecske (HU)	Fabaceae	PY+PD	15	NA (PADAPT SBPI=0)	11.094	174.875	mechanical scarification	-	-	based on dormancy type
Vicia sepium L.	2008	16	Körmend (HU)	Fabaceae	-	50	0.0322581	19.661	76.5	mechanical scarification	-	-	based on presumed dormancy type
Vincetoxicum hirundinaria Medik.	2010	14	Stana (RO)	Asclepiadaceae	-	5	0	7.055	NA	without treatment	-	-	-

### Sheet: Notations
	Explanation
SBPI (LEDA)	Seed Bank Persistence Index. Similar to the seed longevity index of Bekker et al. (1998), it expresses the proportion of studies indicating a persistent seed bank for the species, based on data from the LEDA Traitbase (Kleyer et al. 2008). SBPI ranges from 0 to 1, zero meaning that all available studies indicate a transient seed bank for the species, while 1 means that all the studies indicate a …
TSM (g, PADAPT)	The thousand-seed mass of the species expressed in grams, based on the Pannonian Database of Plant Traits (PADAPT, Sonkoly et al. 2023).
Seed number (LEDA mean)	Mean seed number of the species based on data from the LEDA Traitbase (Kleyer et al. 2008). The dataset was restricted to seed number measurements ‘per ramet/tussock or individual plant’, excluding measurements per inflorescence, stem or square metre.
	References:
	Bekker RM, Bakker JP, Grandin U, et al., & Willems JH. 1998. Seed size, shape and vertical distribution in the soil: indicators of seed longevity. Functional Ecology 12: 834–842. https://doi.org/10.1046/j.1365-2435.1998.00252.x
	Kleyer M, Bekker RM, Knevel IC, et al., Peco B. 2008. The LEDA Traitbase: a database of life-history traits of the Northwest European flora. Journal of Ecology 96: 1266–1274. https://doi.org/10.1111/j.1365-2745.2008.01430.x
	Sonkoly J, Tóth E, Balogh N, et al., Török P. 2023. PADAPT 1.0–the Pannonian dataset of plant traits. Scientific Data 10: 742. https://doi.org/10.1038/s41597-023-02619-9
